# Search for early pancreatic cancer blood biomarkers in five European prospective population biobanks using metabolomics

**DOI:** 10.1101/543686

**Authors:** Jesse Fest, Lisanne S. Vijfhuizen, Jelle J. Goeman, Olga Veth, Anni Joensuu, Markus Perola, Satu Männistö, Eivind Ness-Jensen, Kristian Hveem, Toomas Haller, Neeme Tonisson, Kairit Mikkel, Andres Metspalu, Cornelia M. van Duijn, Arfan Ikram, Bruno H. Stricker, Rikje Ruiter, Casper H.J. van Eijck, Gertjan B. van Ommen, Peter A.C. ’t Hoen

## Abstract

**Background and aim:** Most patients with pancreatic cancer present with advanced disease and die within the first year after diagnosis. Predictive biomarkers that signal the presence of pancreatic cancer in an early stage are desperately needed. We aimed to identify new and validate previously found plasma metabolomic biomarkers associated with early stages of pancreatic cancer.

**Methods:** The low incidence rate complicates prospective biomarker studies. Here, we took advantage of the availability of biobanked samples from five large population cohorts (HUNT2, HUNT3, FINRISK, Estonian biobank, Rotterdam Study) and identified prediagnostic blood samples from individuals who were to receive a diagnosis of pancreatic cancer between one month and seventeen years after blood sampling, and compared these with age- and gender-matched controls from the same cohorts. We applied ^1^H-NMR-based metabolomics on the Nightingale platform on these samples and applied logistic regression to assess the predictive value of individual metabolite concentrations, with gender, age, body mass index, smoking status, type 2 diabetes mellitus status, fasting status, and cohort as covariates.

**Results:** After quality assessment, we retained 356 cases and 887 controls. We identified two interesting hits, glutamine (p=0.011) and histidine (p=0.012), and obtained Westfall-Young family-wise error rate adjusted p-values of 0.43 for both. Stratification in quintiles showed a 1.5x elevated risk for the lowest 20% of glutamine and a 2.2x increased risk for the lowest 20% of histidine. Stratification by time to diagnosis (<2 years, 2-5 years, >5 years) suggested glutamine to be involved in an earlier process, tapering out closer to onset, and histidine in a process closer to the actual onset. Lasso-penalized logistic regression showed a slight improvement of the area under the Receiver Operator Curves when including glutamine and histidine in the model. Finally, our data did not support the earlier identified branched-chain amino acids as potential biomarkers for pancreatic cancer in several American cohorts.

**Conclusion:** While identifying glutamine and histidine as early biomarkers of potential biological interest, our results imply that a study at this scale does not yield metabolomic biomarkers with sufficient predictive value to be clinically useful *per se* as prognostic biomarkers.
