## Supplemental Table 2 for "Search for early pancreatic cancer blood biomarkers in five European prospective population biobanks using metabolomics"

	Age_Estimate	Age_Std.Rrror	Age_Z_value	Age_Pvalue	Gender_Estimate	Gender_Std.Rrror	Gender_Z_value	Gender_Pvalue	Metabolite_Estimate	Metabolite_Std.Rrror	Metabolite_Z_value	Metabolite_Pvalue	N	Ndf	Ncases	Ncontrols
His	0.017129556	0.00620153	2.762149877	0.005742211	0.095733893	0.127769705	0.749269111	0.453695022	-0.232245675	0.066169727	-3.509847873	0.000448363	1242	1238	356	886
XS.VLDL.CE_.	0.019492053	0.006131106	3.179206361	0.001476789	0.14321505	0.127625715	1.122148853	0.261799155	-0.209226536	0.062615017	-3.34147536	0.000833344	1243	1239	356	887
L.HDL.L	0.02015238	0.006110705	3.297881104	0.000974174	0.256317516	0.133916455	1.914010619	0.055618799	-0.214917668	0.067775533	-3.171021446	0.001519039	1243	1239	356	887
LDL.D	0.019981497	0.006112263	3.269083111	0.001078966	0.1298275	0.127545167	1.017894308	0.308728187	-0.216176354	0.068577389	-3.152297803	0.00161991	1241	1237	356	885
Glc	0.019471347	0.006206418	3.13729225	0.001705161	0.141704939	0.128952623	1.098891481	0.271815403	0.191702478	0.063282453	3.029314928	0.00245109	1232	1228	349	883
Cit	0.026409928	0.006334942	4.168929844	3.06E-05	0.171066371	0.128177939	1.33460073	0.182007059	-0.207059402	0.068804761	-3.009376086	0.002617848	1243	1239	356	887
L.HDL.CE	0.020149194	0.006113261	3.295981422	0.000980785	0.23841367	0.132727907	1.796258792	0.072453368	-0.203676528	0.067908353	-2.999285346	0.002706137	1243	1239	356	887
L.HDL.C	0.020228145	0.006112237	3.309450393	0.000934793	0.237430383	0.132692497	1.789327876	0.073562027	-0.202125958	0.067666292	-2.987099662	0.002816379	1243	1239	356	887
L.HDL.PL	0.020129988	0.006106343	3.296570279	0.000978731	0.257541282	0.134785435	1.910750085	0.056036705	-0.203631814	0.068314193	-2.980812679	0.002874846	1243	1239	356	887
XS.VLDL.C_.	0.020009347	0.006113255	3.273108304	0.001063717	0.144260998	0.127529739	1.131194958	0.257973044	-0.184843938	0.06240804	-2.961860986	0.003057858	1243	1239	356	887
HDL.D	0.020857888	0.006107288	3.415245308	0.000637246	0.227116601	0.131954559	1.721172826	0.085219467	-0.198568681	0.067100705	-2.959263722	0.003083751	1243	1239	356	887
L.VLDL.CE_.	0.019237523	0.006132402	3.137028885	0.001706693	0.116556536	0.127852151	0.911650959	0.361952488	-0.197261148	0.066939881	-2.94684043	0.003210388	1238	1234	354	884
L.HDL.TG	0.021204844	0.00607804	3.488763332	0.000485261	0.225279854	0.131662887	1.711035351	0.087074587	-0.200682418	0.068500332	-2.929656135	0.003393373	1242	1238	356	886
L.HDL.P	0.020167063	0.006107594	3.301965215	0.0009601	0.248439233	0.133923807	1.855078937	0.063584955	-0.202328365	0.069118961	-2.92724835	0.003419757	1243	1239	356	887
M.VLDL.CE_.	0.019547658	0.006103148	3.202881057	0.001360602	0.161114393	0.127934377	1.259351837	0.207903278	-0.19009276	0.065207409	-2.915201851	0.003554586	1242	1238	356	886
L.HDL.PL_.	0.021385251	0.006113962	3.497773237	0.00046916	0.1567853	0.128274079	1.222267989	0.2216063	0.182807772	0.063872125	2.86209001	0.004208574	1240	1236	354	886
Ace	0.020344887	0.006106705	3.33156522	0.000863591	0.115292563	0.127870758	0.901633528	0.367251574	-0.190667058	0.066645638	-2.860908282	0.004224292	1239	1235	354	885
HDL.C	0.019643155	0.006110373	3.214722833	0.001305705	0.245923448	0.134218379	1.832263577	0.066912161	-0.191725302	0.067716298	-2.831302174	0.00463589	1243	1239	356	887
M.VLDL.C_.	0.019507867	0.006097563	3.199288949	0.00137767	0.160236347	0.127912219	1.252705546	0.210312887	-0.185738889	0.066400192	-2.797264342	0.005153735	1242	1238	356	886
HDL2.C	0.01976638	0.00611224	3.233900966	0.001221118	0.24418206	0.134462972	1.815979946	0.069373448	-0.185460835	0.067690386	-2.739840104	0.006146908	1243	1239	356	887
Gln	0.023261021	0.006147092	3.784069209	0.000154285	0.091736036	0.127707108	0.718331477	0.472552926	-0.17470785	0.063947483	-2.732052037	0.00629412	1242	1238	355	887
L.HDL.FC_.	0.021322057	0.00610638	3.491766902	0.000479837	0.17412904	0.128518135	1.354898597	0.175449867	-0.164724869	0.06055452	-2.720273717	0.00652279	1242	1238	355	887
XL.HDL.L	0.020729284	0.006092583	3.402380146	0.000668016	0.216806195	0.131923701	1.643421115	0.100295834	-0.179770371	0.066882684	-2.687846236	0.00719145	1242	1238	356	886
L.HDL.FC	0.020499223	0.006106296	3.357063453	0.00078775	0.224717112	0.132434936	1.696811428	0.089732318	-0.18206625	0.067891316	-2.681731043	0.007324232	1243	1239	356	887
XL.HDL.PL	0.021016962	0.006097402	3.446871763	0.000567118	0.229170086	0.13324031	1.719975624	0.085436873	-0.18132395	0.067901775	-2.670386021	0.007576409	1242	1238	356	886
XL.HDL.FC	0.020324885	0.006095154	3.33459729	0.00085423	0.209227561	0.131334336	1.593091093	0.111139757	-0.177055043	0.067517284	-2.622366206	0.008732155	1242	1238	356	886
L.HDL.C_.	0.020719023	0.006125176	3.382600274	0.000718031	0.151870077	0.128029181	1.18621455	0.235537582	-0.160542896	0.061385652	-2.615316317	0.008914486	1240	1236	354	886
XL.VLDL.C_.	0.019406192	0.006148242	3.156380422	0.001597404	0.10844206	0.127978103	0.847348552	0.396800872	-0.169121589	0.065738404	-2.572645209	0.010092461	1237	1233	354	883
S.VLDL.C_.	0.020652657	0.0060787	3.397545148	0.000679934	0.154927313	0.127773124	1.212518789	0.225313855	-0.161586764	0.063335724	-2.551273649	0.010733002	1243	1239	356	887
XL.VLDL.CE_.	0.020110852	0.006106054	3.293592067	0.000989159	0.087824259	0.128670052	0.682554001	0.494888709	-0.161926042	0.063732434	-2.540716425	0.01106256	1241	1237	355	886
S.VLDL.TG_.	0.020408418	0.006085431	3.353651905	0.000797526	0.164805736	0.128175538	1.285781501	0.198519328	0.165080874	0.065265838	2.529361136	0.011427038	1243	1239	356	887
Alb	0.015800307	0.006382477	2.475575914	0.013302148	0.095494807	0.1280466	0.74578167	0.455799314	-0.174111034	0.069261109	-2.513835514	0.011942612	1240	1236	355	885
S.VLDL.CE_.	0.020678651	0.006079604	3.401315628	0.000670623	0.148402926	0.127560292	1.163394369	0.244669533	-0.156436189	0.062912723	-2.48655888	0.012898522	1243	1239	356	887
ApoA1	0.020033819	0.006087546	3.290951278	0.000998492	0.243262465	0.135763372	1.791812195	0.073163055	-0.169973215	0.068380526	-2.485696226	0.012929828	1243	1239	356	887
XL.HDL.P	0.020736034	0.006090901	3.404428221	0.000663027	0.210575209	0.131883184	1.596679747	0.110337112	-0.168238781	0.067914278	-2.47722257	0.01324093	1242	1238	356	886
XL.HDL.CE_.	0.022287069	0.006115098	3.644597037	0.000267811	0.215407093	0.132660834	1.623742942	0.104430682	0.162972053	0.066438842	2.452963476	0.014168472	1240	1236	355	885
M.VLDL.TG_.	0.019482113	0.006103205	3.192111891	0.001412366	0.151064324	0.127614965	1.183750856	0.236511701	0.16963395	0.06943896	2.442921809	0.014568893	1242	1238	356	886
L.HDL.CE_.	0.020565961	0.006122772	3.358929847	0.000782449	0.139313278	0.127742357	1.090580138	0.275457673	-0.148815129	0.061689386	-2.412329551	0.015850947	1239	1235	354	885
XL.HDL.PL_.	0.022035372	0.006106288	3.608636209	0.000307811	0.191600693	0.130954845	1.463105034	0.143438641	-0.148843027	0.062910931	-2.365932671	0.017984715	1241	1237	356	885
HDL3.C	0.020046007	0.006070504	3.30219786	0.000959304	0.175502946	0.12934303	1.356879808	0.174819404	-0.153991461	0.065627654	-2.34644166	0.018953633	1241	1237	356	885
XL.HDL.C	0.020475715	0.006088703	3.362902678	0.000771275	0.188420295	0.130159271	1.447613326	0.147725222	-0.155301105	0.066255278	-2.343980869	0.01907915	1242	1238	356	886
L.VLDL.C_.	0.019023185	0.006123454	3.106610122	0.001892458	0.119972979	0.127500609	0.940960053	0.346725331	-0.154379462	0.06763118	-2.282666995	0.022449991	1238	1234	355	883
XL.HDL.CE	0.020578452	0.006087119	3.38065554	0.000723131	0.180921127	0.129593363	1.396067849	0.162694064	-0.146916812	0.066298359	-2.215994691	0.026691866	1243	1239	356	887
XL.VLDL.TG_.	0.019749454	0.006134109	3.21961233	0.001283641	0.121143547	0.127388807	0.950974812	0.341617162	0.161070855	0.073414556	2.193990717	0.028236077	1239	1235	355	884
XXL.VLDL.PL_.	0.02182846	0.006123671	3.564603791	0.000364406	0.088337237	0.128331795	0.688350359	0.491232176	0.149917894	0.069077767	2.170277076	0.029985862	1240	1236	354	886
XS.VLDL.TG_.	0.020863442	0.006083249	3.429654506	0.00060435	0.159675707	0.128148955	1.246016458	0.212758353	0.135114652	0.06394474	2.112990886	0.034601548	1243	1239	356	887
M.VLDL.PL_.	0.020215034	0.00611263	3.307092947	0.000942696	0.134857877	0.127457189	1.058064109	0.290026216	-0.140054182	0.066703267	-2.099660006	0.03575876	1241	1237	355	886
L.VLDL.TG_.	0.019232001	0.006121802	3.141558822	0.00168051	0.124437277	0.127357007	0.977074446	0.328532298	0.150498397	0.072161309	2.085582955	0.037016417	1238	1234	355	883
S.VLDL.FC_.	0.02113775	0.006068868	3.48298061	0.000495864	0.176274994	0.129460306	1.36161423	0.173319662	-0.133980235	0.064380042	-2.081083385	0.037426274	1243	1239	356	887
M.VLDL.TG	0.021069208	0.006105327	3.450955187	0.000558606	0.137406863	0.127442992	1.078182969	0.280952111	0.12728605	0.062817658	2.026278167	0.042736287	1240	1236	355	885
VLDL.D	0.020597807	0.006083955	3.385594728	0.000710242	0.14596963	0.127526508	1.144621869	0.252365829	0.127827502	0.063639918	2.008605704	0.044578966	1243	1239	356	887
XL.HDL.C_.	0.022328125	0.006112138	3.653079274	0.000259114	0.181414098	0.131237076	1.382338765	0.166867708	0.132482744	0.066462496	1.993345922	0.046223581	1240	1236	356	884
XXL.VLDL.CE_.	0.021650121	0.006081151	3.560200927	0.000370571	0.113184769	0.127337387	0.888857323	0.374079764	-0.122683326	0.061841305	-1.983841151	0.047273551	1240	1236	356	884
TG.PG	0.020822875	0.00609275	3.417648251	0.000631647	0.161499889	0.12830858	1.258683479	0.208144681	0.123817062	0.063041902	1.964043897	0.049525002	1242	1238	356	886
L.VLDL.TG	0.021214342	0.00609926	3.478182743	0.000504826	0.130943124	0.127285486	1.028735709	0.303603885	0.116253317	0.062325292	1.86526712	0.062143972	1240	1236	355	885
M.HDL.FC_.	0.019940739	0.006101946	3.267931237	0.001083367	0.182307162	0.130490156	1.397095129	0.162384966	-0.117098459	0.063172728	-1.853623583	0.063793031	1241	1237	355	886
M.HDL.FC	0.019776459	0.006121363	3.230727879	0.001234754	0.196337991	0.132764573	1.478843239	0.139182217	-0.124122736	0.067778843	-1.831290266	0.06705723	1243	1239	356	887
M.HDL.PL	0.019776235	0.006120926	3.23092211	0.001233916	0.201815866	0.13384158	1.507871218	0.13158749	-0.123637551	0.068292552	-1.810410458	0.070232159	1243	1239	356	887
VLDL.TG	0.021266868	0.006103348	3.484459466	0.000493132	0.13536857	0.127374037	1.062764222	0.287888888	0.113176505	0.063009898	1.796170246	0.072467445	1240	1236	355	885
XL.HDL.FC_.	0.019634495	0.006124834	3.205718499	0.001347257	0.139371692	0.127545707	1.09271958	0.27451694	-0.108229979	0.063146727	-1.713944378	0.086538942	1237	1233	354	883
L.VLDL.P	0.021379365	0.006096078	3.507069026	0.000453072	0.130400853	0.12724832	1.024774651	0.30546953	0.104285413	0.062029868	1.681212877	0.092721573	1240	1236	355	885
Gp	0.020832052	0.006095887	3.417394698	0.000632235	0.122161069	0.127065455	0.961402682	0.336349736	0.105988424	0.063153653	1.678262763	0.093295814	1241	1237	356	885
L.VLDL.L	0.0213359	0.006097577	3.499078656	0.000466869	0.130969035	0.127258816	1.029154902	0.30340689	0.104732128	0.062555454	1.674228557	0.094085689	1240	1236	355	885
M.HDL.L	0.020037592	0.006115586	3.276479608	0.001051099	0.189388623	0.132757858	1.426571843	0.153703345	-0.111015973	0.067090406	-1.654722026	0.097980897	1243	1239	356	887
M.HDL.P	0.01996578	0.006120224	3.262263068	0.001105265	0.189511875	0.132810871	1.42693044	0.153599946	-0.111639179	0.067939665	-1.643210622	0.100339363	1243	1239	356	887
L.VLDL.PL	0.021413816	0.006096822	3.512291672	0.00044426	0.12896249	0.127215326	1.013733912	0.310709738	0.10048301	0.062154558	1.616663577	0.10595092	1240	1236	355	885
ApoB.ApoA1	0.020755624	0.006104862	3.399851492	0.000674225	0.152891785	0.127848881	1.19587895	0.231743801	0.102519377	0.063725152	1.608774148	0.107665736	1242	1238	355	887
XS.VLDL.CE	0.020904047	0.006058405	3.450421001	0.000559713	0.142056162	0.127435503	1.114729869	0.264966197	-0.103974603	0.064670008	-1.607771613	0.107885208	1243	1239	356	887
bOHBut	0.021319214	0.006101465	3.494113823	0.000475638	0.104967265	0.127459917	0.823531564	0.410205775	-0.106361517	0.067401793	-1.578022073	0.114560539	1238	1234	355	883
M.VLDL.P	0.021307174	0.006099733	3.493132274	0.00047739	0.128632042	0.127227401	1.0110404	0.311997094	0.097442715	0.062331662	1.563294035	0.117983451	1241	1237	355	886
M.VLDL.L	0.02126116	0.006102206	3.484176321	0.000493654	0.129670232	0.127252546	1.018999121	0.308203384	0.098071821	0.062954492	1.55782085	0.119275722	1241	1237	355	886
M.VLDL.FC	0.021422696	0.006097321	3.513460441	0.00044231	0.127932764	0.127241821	1.00543016	0.314689763	0.096712577	0.06252734	1.546724646	0.121929658	1239	1235	355	884
L.LDL.FC_.	0.021197206	0.006093752	3.478514384	0.000504201	0.133733276	0.127093372	1.052244299	0.29268748	-0.09490886	0.062660219	-1.514658917	0.129858804	1242	1238	356	886
S.VLDL.TG	0.021252921	0.006097474	3.485528518	0.000491166	0.127523431	0.127319482	1.001601866	0.316535919	0.093536729	0.062753394	1.490544534	0.136081116	1241	1237	355	886
S.HDL.FC_.	0.020109907	0.006184427	3.251701141	0.001147166	0.122007079	0.127282854	0.958550779	0.337785099	-0.097223361	0.065510871	-1.484079812	0.137787748	1242	1238	355	887
XL.VLDL.TG	0.021691046	0.006091918	3.560626988	0.00036997	0.124672381	0.127205825	0.980083901	0.327044705	0.090851904	0.062024885	1.464765393	0.142984937	1239	1235	355	884
XL.HDL.TG_.	0.020987144	0.006104561	3.437945022	0.000586147	0.136893642	0.127896837	1.070344231	0.284464392	0.092860679	0.063434788	1.463876227	0.14322777	1238	1234	354	884
XL.HDL.TG	0.021601599	0.006070681	3.558348856	0.000373193	0.155168475	0.128658035	1.206053517	0.227796856	-0.094548506	0.065338208	-1.447063028	0.147879272	1241	1237	356	885
L.VLDL.FC	0.021551807	0.006091431	3.538053334	0.000403089	0.125886229	0.127190735	0.989743703	0.322299408	0.089259563	0.062121266	1.436860007	0.150757776	1239	1235	355	884
XL.VLDL.FC_.	0.020067674	0.006150298	3.262878417	0.001102868	0.133982419	0.127339799	1.05216452	0.292724075	-0.093659193	0.065405057	-1.431987014	0.152147538	1235	1231	355	880
XXL.VLDL.C_.	0.021824647	0.006084297	3.587045245	0.000334446	0.108247758	0.127358229	0.849947099	0.395354498	-0.088466433	0.062225728	-1.421701857	0.155112821	1237	1233	356	881
M.HDL.C	0.020390461	0.006107857	3.338398611	0.000842628	0.172343583	0.131188999	1.313704534	0.188945655	-0.093660709	0.065893197	-1.421401801	0.155199983	1243	1239	356	887
M.VLDL.PL	0.021390073	0.006099165	3.507049237	0.000453105	0.127734818	0.127195476	1.004240268	0.315262817	0.088797811	0.062568006	1.419220724	0.155834676	1241	1237	355	886
Serum.TG	0.021313535	0.006096321	3.496130848	0.000472057	0.122213663	0.127145911	0.961207969	0.33644761	0.085579587	0.062953873	1.359401469	0.174019406	1240	1236	355	885
XL.VLDL.P	0.02172815	0.00608914	3.568344515	0.000359244	0.122112652	0.127201031	0.959997347	0.33705655	0.084052275	0.062006722	1.355534884	0.175247202	1238	1234	355	883
IDL.C_.	0.021100851	0.006075476	3.473119238	0.000514447	0.139448353	0.127752959	1.091546956	0.275032282	-0.084730794	0.062727819	-1.350769009	0.176769439	1241	1237	356	885
M.HDL.CE	0.020536927	0.006104753	3.36408809	0.00076797	0.165746953	0.130738505	1.267774576	0.204878464	-0.084668044	0.065576131	-1.2911412	0.19665472	1243	1239	356	887
XL.VLDL.L	0.021749414	0.006088901	3.571976862	0.000354297	0.122278728	0.127195078	0.961347957	0.336377243	0.080267128	0.062220237	1.290048578	0.197033792	1238	1234	355	883
IDL.TG_.	0.021112199	0.006079154	3.472884598	0.000514897	0.132839518	0.127320781	1.043345138	0.296788473	0.080894142	0.063223752	1.279489739	0.200724651	1241	1237	356	885
TotPG	0.020835059	0.006067938	3.43363058	0.000595555	0.17279004	0.133120179	1.298000358	0.194287212	-0.083175934	0.066649673	-1.247957135	0.212046755	1242	1238	356	886
XS.VLDL.C	0.021065137	0.006057053	3.477786692	0.000505572	0.137058983	0.127461914	1.075293617	0.282243293	-0.079063809	0.064278383	-1.230021746	0.218688962	1242	1238	356	886
XXL.VLDL.PL	0.021630018	0.006078457	3.558471848	0.000373019	0.11793277	0.12704674	0.928262863	0.353271233	0.075396157	0.061791007	1.220180084	0.222396615	1239	1235	356	883
L.VLDL.C	0.021598596	0.00608874	3.547301432	0.000389199	0.127476284	0.127206476	1.002121026	0.316285144	0.074580402	0.062533031	1.192656108	0.233004082	1239	1235	355	884
XXL.VLDL.TG	0.021631009	0.0060771	3.559429712	0.000371661	0.119855467	0.127027905	0.943536521	0.345406544	0.072796832	0.06183081	1.177355298	0.239053724	1239	1235	356	883
SFA.FA	0.021199998	0.006084839	3.484068902	0.000493852	0.117205189	0.12712613	0.921959857	0.356549515	-0.070635372	0.063411422	-1.113921892	0.265312697	1243	1239	356	887
XXL.VLDL.P	0.021625021	0.006076997	3.558504449	0.000372972	0.119912911	0.127017708	0.944064517	0.34513668	0.068172799	0.061897916	1.101374711	0.270733607	1239	1235	356	883
Crea	0.022322807	0.006174113	3.615548724	0.000299712	0.064848751	0.140558357	0.461365321	0.644536528	-0.076740104	0.070927505	-1.081951271	0.279274181	1238	1234	354	884
XXL.VLDL.L	0.021628631	0.006077157	3.559005005	0.000372262	0.119995392	0.12701453	0.944737515	0.344792899	0.066766902	0.062007793	1.076750179	0.281591888	1239	1235	356	883
XS.VLDL.TG	0.021246546	0.006084464	3.49193392	0.000479537	0.118461936	0.126971096	0.93298349	0.350828493	0.066415975	0.062671858	1.059741607	0.289262169	1240	1236	356	884
Serum.C	0.021142258	0.006060764	3.488381558	0.000485954	0.151943462	0.129530974	1.173028023	0.240784568	-0.066771624	0.064523431	-1.034843042	0.300742218	1243	1239	356	887
XXL.VLDL.FC	0.021684937	0.006079229	3.567053754	0.000361017	0.120803873	0.127005285	0.951172009	0.341517065	0.061890342	0.0620484	0.997452675	0.318544834	1239	1235	356	883
HDL.TG	0.021147925	0.00606296	3.488053043	0.000486552	0.137492559	0.127987994	1.074261377	0.28270555	-0.064005558	0.064826752	-0.987332482	0.323479672	1241	1237	356	885
IDL.FC	0.021264009	0.006059244	3.509350362	0.000449203	0.143182537	0.128251689	1.116418337	0.264243108	-0.062341829	0.064291687	-0.969671688	0.332210167	1243	1239	356	887
IDL.PL	0.021240152	0.006059671	3.505165623	0.000456323	0.141148201	0.128026494	1.102492124	0.270247781	-0.060236609	0.064168849	-0.93872042	0.347874306	1243	1239	356	887
M.HDL.C_.	0.020812414	0.006085315	3.420104786	0.00062597	0.143518177	0.127645789	1.124347133	0.260865791	-0.057789434	0.062768309	-0.920678528	0.35721829	1235	1231	355	880
IDL.C	0.021219824	0.006060982	3.501053922	0.000463422	0.141953792	0.128198972	1.10729275	0.268167378	-0.058830343	0.064085779	-0.917993727	0.35862215	1243	1239	356	887
TotCho	0.020853596	0.006079605	3.430090819	0.000603379	0.158449811	0.132768298	1.193431063	0.232700595	-0.060823073	0.066756829	-0.911113865	0.362235382	1242	1238	356	886
IDL.CE_.	0.021036119	0.006079582	3.460125742	0.000539923	0.128506568	0.12720736	1.010213306	0.312393106	-0.056771447	0.062969843	-0.901565643	0.367287649	1241	1237	356	885
S.HDL.TG	0.021352601	0.006079981	3.511952255	0.000444828	0.128070816	0.127162013	1.007146807	0.313864231	0.055893442	0.062910642	0.888457667	0.374294618	1241	1237	356	885
IDL.L	0.021235585	0.006059924	3.504265722	0.000457868	0.140602662	0.128078865	1.09778192	0.272299728	-0.056743881	0.064077495	-0.885550861	0.375859601	1243	1239	356	887
IDL.CE	0.021207753	0.006062721	3.498058367	0.000468659	0.140491748	0.128124169	1.096528068	0.272847747	-0.055073478	0.064075219	-0.859512913	0.390057599	1243	1239	356	887
M.LDL.PL_.	0.020467195	0.006114243	3.347461905	0.000815552	0.122525219	0.127188173	0.963338146	0.335377856	-0.055063345	0.065025718	-0.84679335	0.397110316	1240	1236	355	885
IDL.P	0.021228659	0.006061562	3.502176018	0.000461475	0.138470649	0.127902266	1.082628584	0.278973314	-0.053037385	0.064403549	-0.823516492	0.410214342	1243	1239	356	887
XL.VLDL.PL	0.021777693	0.006088587	3.576805629	0.000347819	0.115029311	0.127217047	0.90419731	0.365890786	0.051196733	0.06258622	0.818019255	0.413346193	1237	1233	354	883
XL.VLDL.FC	0.021637438	0.006077736	3.56011459	0.000370693	0.121118491	0.12698973	0.953766038	0.340202084	0.050394519	0.062348818	0.808267429	0.418936648	1239	1235	356	883
S.LDL.FC_.	0.020551513	0.006152164	3.340534126	0.000836174	0.11180343	0.127703095	0.87549507	0.381304592	-0.052681454	0.065935485	-0.79898485	0.424299197	1242	1238	356	886
XS.VLDL.PL_.	0.021046731	0.006092411	3.454581789	0.000551147	0.107680594	0.128743456	0.836396642	0.402931801	0.052010319	0.065331469	0.79609903	0.425974478	1243	1239	356	887
S.VLDL.PL_.	0.021401566	0.006099133	3.508952252	0.000449876	0.144432855	0.129075037	1.118983641	0.263147118	-0.051497927	0.064828921	-0.794366561	0.426982065	1241	1237	354	887
M.LDL.FC_.	0.020646063	0.00612107	3.372949923	0.000743675	0.115633452	0.127489914	0.907000782	0.364406384	-0.051035284	0.064997409	-0.78518951	0.432342465	1241	1237	356	885
S.VLDL.P	0.021484334	0.006088668	3.528577162	0.0004178	0.119539882	0.127067756	0.940757008	0.346829397	0.048780217	0.062840572	0.776253547	0.437599295	1241	1237	355	886
S.HDL.PL_.	0.020911553	0.006116088	3.419105722	0.000628273	0.128297257	0.126902619	1.010989833	0.312021296	-0.049107427	0.063688817	-0.771052576	0.440675768	1242	1238	356	886
UnSat	0.021652802	0.006093667	3.553328658	0.000380389	0.119270928	0.127102039	0.938387213	0.348045455	0.048713141	0.063204308	0.770725017	0.44086994	1243	1239	356	887
S.VLDL.PL	0.021307617	0.006080163	3.504448346	0.000457554	0.122417056	0.126911032	0.964589557	0.334750432	0.047506345	0.062865003	0.755688272	0.449836117	1242	1238	356	886
Lac	0.021303751	0.00608774	3.499451331	0.000466217	0.127502994	0.126954849	1.00431764	0.315225534	0.046658459	0.062599343	0.745350622	0.456059786	1240	1236	356	884
M.LDL.C_.	0.021017656	0.006096835	3.447305834	0.000566207	0.120945221	0.126998517	0.952335693	0.340926762	0.048042816	0.065683808	0.731425556	0.46451926	1243	1239	356	887
IDL.FC_.	0.021170319	0.006083555	3.479925739	0.000501553	0.143420551	0.127757049	1.122603813	0.261605795	-0.044560462	0.063093105	-0.706265164	0.480023253	1240	1236	354	886
L.VLDL.CE	0.021479052	0.006083302	3.530821154	0.000414272	0.120881403	0.127127348	0.950868599	0.341671084	0.044087448	0.062712366	0.703010441	0.482049243	1241	1237	355	886
Tyr	0.021404953	0.006075563	3.523122796	0.000426494	0.128007882	0.127038899	1.007627448	0.313633347	-0.043295838	0.063800677	-0.678610946	0.497384405	1240	1236	355	885
M.HDL.PL_.	0.020828739	0.006082962	3.424111316	0.000616813	0.137814788	0.127296292	1.082630025	0.278972675	0.042628758	0.06333171	0.673102911	0.500881822	1235	1231	355	880
EstC	0.021076018	0.006076594	3.468393316	0.00052358	0.142323802	0.129408242	1.099804775	0.271417191	-0.043570648	0.06475989	-0.672802994	0.501072633	1243	1239	356	887
S.VLDL.L	0.021501744	0.006087856	3.531907418	0.000412574	0.119173683	0.127055091	0.937968577	0.348260559	0.042267159	0.063106289	0.669777281	0.502999779	1241	1237	355	886
XXL.VLDL.TG_.	0.021902644	0.006083104	3.600570543	0.00031752	0.12141774	0.127072669	0.955498462	0.339325683	0.041941913	0.063274614	0.6628553	0.507423232	1237	1233	356	881
M.VLDL.C	0.021468712	0.006086131	3.527481452	0.000419533	0.117763523	0.127025632	0.927084721	0.353882548	0.041516619	0.062891062	0.66013545	0.509166911	1241	1237	355	886
L.LDL.CE_.	0.021179336	0.006085651	3.480208958	0.000501023	0.12053825	0.127067413	0.948616545	0.342815673	0.04276202	0.065010695	0.657768995	0.51068658	1243	1239	356	887
L.LDL.FC	0.021302778	0.006063104	3.513510182	0.000442227	0.13631316	0.127984297	1.065077223	0.286840985	-0.042086465	0.064028998	-0.657303195	0.510985982	1243	1239	356	887
S.HDL.TG_.	0.021111855	0.006080587	3.472009433	0.000516578	0.141263475	0.127888533	1.104582809	0.269340403	0.041611139	0.063700974	0.653226108	0.513610521	1242	1238	355	887
PC	0.020926574	0.006092975	3.434540947	0.000593558	0.148283169	0.132663696	1.117737359	0.263679182	-0.043494452	0.066739225	-0.651707472	0.514589901	1242	1238	356	886
M.HDL.TG_.	0.021109136	0.006079402	3.472238568	0.000516137	0.136634882	0.127557981	1.071159019	0.284097935	0.041216949	0.063561201	0.648460829	0.516686938	1241	1237	355	886
S.HDL.CE	0.021343386	0.006081708	3.509439672	0.000449052	0.118768707	0.127615412	0.930676823	0.352020762	0.04147207	0.064238018	0.645600097	0.518538375	1242	1238	356	886
MUFA.FA	0.021112389	0.006085472	3.469309899	0.000521797	0.124127508	0.126916698	0.978023455	0.328062724	0.040838508	0.063705493	0.641051592	0.521489164	1242	1238	356	886
M.LDL.CE_.	0.020935098	0.006106472	3.428345952	0.000607271	0.118490121	0.127099738	0.932260939	0.351201689	0.041573131	0.065746949	0.632320298	0.527177603	1242	1238	356	886
S.VLDL.CE	0.021297115	0.006062854	3.512721101	0.000443543	0.12453211	0.126891859	0.981403464	0.326393818	-0.039202407	0.063514378	-0.617220987	0.537088975	1242	1238	356	886
FreeC	0.021281803	0.006064041	3.509508492	0.000448936	0.141420641	0.129660907	1.090696066	0.275406642	-0.039203447	0.064767252	-0.605297362	0.544981434	1243	1239	356	887
SM	0.020833149	0.006118037	3.405201563	0.000661152	0.136449131	0.128844497	1.059021796	0.289589853	-0.039167961	0.065344059	-0.599411206	0.548898706	1242	1238	356	886
XXL.VLDL.FC_.	0.022068492	0.006104614	3.615051181	0.000300288	0.127189489	0.127233985	0.999650286	0.317479779	0.037774442	0.064083705	0.589454711	0.555556285	1238	1234	355	883
S.LDL.PL_.	0.020689231	0.006100653	3.391314378	0.000695583	0.126861275	0.127038314	0.998606407	0.317985395	-0.037333548	0.064316684	-0.58046444	0.56160146	1240	1236	355	885
S.VLDL.FC	0.021313553	0.006077928	3.506713612	0.000453677	0.122357373	0.126896476	0.964229874	0.33493069	0.035362436	0.062944954	0.561799374	0.574252719	1242	1238	356	886
S.LDL.TG	0.02128144	0.006074099	3.503637109	0.00045895	0.113482315	0.127334485	0.891214308	0.37281421	0.035360354	0.063336308	0.558295166	0.576642845	1238	1234	356	882
XS.VLDL.L	0.021285328	0.00606214	3.511190341	0.000446105	0.1288958	0.127340009	1.012217612	0.311434017	-0.034090062	0.063948476	-0.533086391	0.593973779	1242	1238	356	886
S.HDL.C	0.021461979	0.006081473	3.52907572	0.000417014	0.118026148	0.127615192	0.924859701	0.355038891	0.033417964	0.064077593	0.52152339	0.602002216	1243	1239	356	887
M.LDL.CE	0.021137789	0.006090674	3.470516863	0.000519458	0.116767041	0.127605093	0.915065679	0.360157151	0.033239606	0.063745642	0.521441228	0.602059438	1242	1238	356	886
Ile	0.021499295	0.006077773	3.537363776	0.000404143	0.131139606	0.127908078	1.025264454	0.305238423	0.032145969	0.063437859	0.506731618	0.612343143	1242	1238	356	886
S.LDL.CE	0.02114802	0.006089781	3.472705975	0.000515239	0.1165188	0.127702509	0.912423739	0.361545698	0.032296299	0.063743072	0.506663676	0.612390821	1242	1238	356	886
M.HDL.CE_.	0.020888239	0.006082637	3.434076378	0.000594577	0.136685269	0.127261978	1.0740464	0.282801886	-0.031806971	0.06310548	-0.504028676	0.614241226	1235	1231	355	880
S.HDL.CE_.	0.021102106	0.006111371	3.452925137	0.000554543	0.122797409	0.126991568	0.966972926	0.333557568	0.031646646	0.064372863	0.491614705	0.622991746	1241	1237	356	885
ApoB	0.021182189	0.006088225	3.479206035	0.000502902	0.118886042	0.127292643	0.933958466	0.350325318	0.030651597	0.063354544	0.483810562	0.628520319	1242	1238	356	886
L.LDL.PL	0.021171558	0.006071616	3.486972752	0.000488521	0.132370644	0.128050072	1.033741275	0.301257132	-0.030754283	0.063870285	-0.481511592	0.630152943	1242	1238	356	886
M.LDL.TG_.	0.02135259	0.006071935	3.516603608	0.000437106	0.126422307	0.127148412	0.994289305	0.320082041	-0.030877354	0.064486905	-0.478815885	0.632069615	1237	1233	355	882
LA	0.021191155	0.006082922	3.483713163	0.000494509	0.110560437	0.129145598	0.856091415	0.391947217	0.029913728	0.064120558	0.466523197	0.640841048	1241	1237	356	885
XS.VLDL.FC	0.021314677	0.006062966	3.515553063	0.000438839	0.128257093	0.127375323	1.006922617	0.313971963	-0.029070585	0.063893434	-0.454985474	0.649119689	1242	1238	356	886
LA.FA	0.021283315	0.006071221	3.50560712	0.000455567	0.120992689	0.126943484	0.95312248	0.340528018	0.028835724	0.06339547	0.454854645	0.649213814	1242	1238	356	886
XS.VLDL.P	0.021294681	0.006063937	3.511692414	0.000445263	0.127282862	0.127224218	1.000460951	0.317087486	-0.028145309	0.064025135	-0.43959781	0.660228427	1242	1238	356	886
XXL.VLDL.C	0.02145266	0.006071811	3.533156773	0.000410629	0.123908555	0.126932624	0.976175794	0.328977357	0.027436989	0.062732322	0.437366075	0.661845883	1240	1236	356	884
MUFA	0.021415849	0.006074001	3.525822288	0.00042217	0.115074611	0.128241823	0.897325131	0.36954545	0.027895303	0.064030837	0.4356542	0.66308764	1240	1236	356	884
XL.VLDL.CE	0.021609535	0.006079228	3.554651059	0.000378481	0.122766875	0.127237093	0.964867024	0.33461142	0.026459002	0.062884068	0.420758436	0.673931485	1240	1236	355	885
XL.VLDL.C	0.021638231	0.006079539	3.55918936	0.000372001	0.121763208	0.127133237	0.95776062	0.338183481	0.024723001	0.062821429	0.393544076	0.693917677	1240	1236	355	885
L.LDL.L	0.021198417	0.00607229	3.491008461	0.000481201	0.13029986	0.127874816	1.0189642	0.308219963	-0.025032699	0.063776298	-0.392507875	0.694682994	1242	1238	356	886
M.LDL.C	0.021187202	0.006086791	3.480849501	0.000499826	0.118671444	0.127612276	0.929937527	0.352403432	0.024197672	0.063720784	0.379745356	0.704134448	1242	1238	356	886
L.VLDL.FC_.	0.021542975	0.006084469	3.540649953	0.000399143	0.122379893	0.12688287	0.96451076	0.334789916	0.023712721	0.064441277	0.367974097	0.712892549	1242	1238	356	886
IDL.PL_.	0.021475	0.006081882	3.530979434	0.000414024	0.1218845	0.127188979	0.958294506	0.337914273	-0.022983029	0.063805433	-0.360204889	0.718693919	1243	1239	356	887
DHA.FA	0.021378865	0.006072364	3.5206824	0.000430438	0.125745054	0.12697976	0.990276353	0.322039062	-0.02234515	0.062762319	-0.356028108	0.721819516	1242	1238	356	886
XL.VLDL.PL_.	0.021069869	0.00607905	3.465980673	0.000528301	0.129205955	0.127625111	1.012386623	0.311353232	-0.0223939	0.063808921	-0.350952491	0.725623991	1239	1235	356	883
S.LDL.C	0.021384915	0.006077406	3.518756792	0.000433574	0.120330238	0.127658951	0.942591464	0.345889908	0.02187658	0.063783418	0.342982244	0.731611818	1243	1239	356	887
L.LDL.P	0.02119568	0.00607338	3.489931515	0.000483144	0.129219544	0.127782507	1.011245961	0.311898723	-0.021747901	0.063834429	-0.340692346	0.733335201	1242	1238	356	886
Remnant.C	0.021161548	0.006072391	3.484878886	0.00049236	0.125552394	0.127345389	0.985920214	0.324172267	-0.021312849	0.063436877	-0.335969395	0.736893946	1241	1237	356	885
IDL.TG	0.021289154	0.006071784	3.506243775	0.000454479	0.116596728	0.127144727	0.917039434	0.359121977	0.021195388	0.063541093	0.333569772	0.738704232	1238	1234	356	882
Leu	0.021765198	0.006124375	3.553864165	0.000379615	0.127169812	0.12883898	0.987044545	0.323620801	0.020980342	0.064586374	0.324841618	0.745300945	1241	1237	356	885
S.LDL.P	0.021225588	0.006085388	3.487960012	0.000486721	0.118846129	0.127834999	0.929683811	0.352534819	0.020524771	0.063655841	0.322433429	0.747124363	1242	1238	356	886
S.LDL.CE_.	0.021144189	0.006099696	3.46643343	0.000527412	0.121042049	0.127064357	0.952604271	0.340790612	0.02010052	0.064961629	0.309421426	0.757000974	1242	1238	356	886
XS.VLDL.PL	0.021224025	0.006073727	3.494398611	0.000475131	0.128354291	0.127795137	1.004375394	0.315197706	-0.018057284	0.063927381	-0.282465576	0.777586538	1242	1238	356	886
L.LDL.C	0.021213819	0.006074305	3.492386096	0.000478726	0.128407885	0.127835425	1.004478098	0.315148223	-0.017834152	0.063738659	-0.279801182	0.779630045	1242	1238	356	886
S.HDL.PL	0.021145155	0.006133978	3.44721693	0.000566394	0.128359375	0.127346064	1.007957138	0.31347504	-0.017670514	0.064366303	-0.274530514	0.783676957	1243	1239	356	887
M.HDL.TG	0.021252237	0.006077688	3.49676318	0.00047094	0.126245942	0.127380195	0.991095529	0.321638936	-0.017328995	0.06398587	-0.270825342	0.786525368	1242	1238	356	886
AcAce	0.021450375	0.006172596	3.475097828	0.000510667	0.11734648	0.127992803	0.916820929	0.359236484	-0.017058624	0.06619329	-0.257709259	0.7966313	1234	1230	354	880
L.LDL.TG	0.021205544	0.006064056	3.496924317	0.000470655	0.121699425	0.127361956	0.955539852	0.339304762	-0.016561628	0.064437252	-0.257019458	0.797163752	1238	1234	356	882
S.HDL.C_.	0.021290144	0.006100112	3.49012352	0.000482797	0.124123512	0.126962352	0.977640303	0.328252257	0.016272114	0.063911146	0.254605258	0.799027998	1241	1237	356	885
L.LDL.PL_.	0.021073825	0.006082003	3.464948306	0.000530333	0.12965266	0.127203547	1.019253498	0.308082635	-0.016103525	0.06420081	-0.250830561	0.801945113	1242	1238	355	887
S.HDL.FC	0.021205705	0.006185099	3.42851502	0.000606893	0.128112691	0.127338552	1.006079374	0.31437739	-0.01613669	0.064739814	-0.249254493	0.80316393	1239	1235	355	884
S.LDL.L	0.021402999	0.006076188	3.522438369	0.000427596	0.12148464	0.12781592	0.950465643	0.341875704	0.015319068	0.063856566	0.239898096	0.810409257	1243	1239	356	887
L.VLDL.PL_.	0.021186222	0.006075421	3.487202487	0.000488102	0.130273466	0.127538321	1.021445668	0.307043338	-0.015336206	0.06449796	-0.23777816	0.812053159	1242	1238	356	886
M.LDL.FC	0.021328775	0.00607275	3.512210203	0.000444396	0.128445923	0.1275666	1.006893049	0.313986173	-0.015066133	0.063908274	-0.235746197	0.81362962	1243	1239	356	887
S.HDL.P	0.021556597	0.006118106	3.523410317	0.000426031	0.122137734	0.127560007	0.95749237	0.338318796	0.01492469	0.064293103	0.232135167	0.816433032	1243	1239	356	887
S.VLDL.C	0.021342922	0.006067036	3.517849812	0.000435059	0.123564678	0.126873798	0.973918015	0.330097248	-0.014222459	0.063325078	-0.224594422	0.822294805	1242	1238	356	886
M.LDL.P	0.021219254	0.006083343	3.488090961	0.000486483	0.120848277	0.127630265	0.946862224	0.34370899	0.014012449	0.063595438	0.220337337	0.825608444	1242	1238	356	886
S.LDL.C_.	0.021232211	0.006084137	3.48976536	0.000483445	0.122342887	0.126937321	0.963805491	0.335143453	0.013899951	0.064290294	0.216206057	0.828827132	1242	1238	356	886
XS.VLDL.FC_.	0.021216922	0.006080739	3.489201346	0.000484466	0.127569288	0.127165674	1.003173918	0.315776955	0.013752921	0.063806079	0.21554249	0.829344389	1239	1235	355	884
PUFA	0.021246976	0.006089434	3.489154246	0.000484551	0.116191411	0.129552489	0.896867453	0.369789649	0.013848368	0.064579179	0.214440143	0.83020384	1241	1237	356	885
S.LDL.TG_.	0.021452987	0.006075571	3.531024038	0.000413954	0.125329502	0.127093616	0.986119567	0.324074443	0.012728665	0.063762237	0.199627011	0.841772301	1239	1235	355	884
M.VLDL.FC_.	0.021362505	0.006079013	3.51414049	0.000441179	0.123079823	0.12686483	0.970165038	0.331964235	0.012416688	0.063821675	0.194552843	0.845743023	1242	1238	356	886
FAw6	0.021234705	0.006087035	3.488513841	0.000485714	0.116642617	0.129714376	0.899226597	0.368531976	0.012373062	0.064595675	0.191546284	0.848097623	1241	1237	356	885
M.LDL.L	0.02121785	0.00608279	3.488176991	0.000486326	0.12122919	0.127665743	0.949582774	0.342324295	0.012050731	0.06372435	0.189107161	0.850008829	1242	1238	356	886
S.HDL.L	0.021519987	0.006115643	3.518842763	0.000433434	0.122653899	0.127627822	0.961027912	0.336538134	0.011892469	0.064344419	0.184825181	0.853366156	1243	1239	356	887
FAw3	0.021447512	0.006083705	3.525403057	0.000422839	0.123138322	0.127362872	0.966830599	0.333628725	0.01168002	0.06322372	0.184741109	0.853432101	1243	1239	356	887
L.LDL.TG_.	0.021463392	0.006074325	3.533461521	0.000410156	0.124547179	0.127068651	0.980156618	0.327008815	-0.01150873	0.064054077	-0.179672089	0.857410007	1239	1235	355	884
PUFA.FA	0.021431716	0.006077377	3.526474676	0.000421131	0.124186983	0.126994603	0.977891816	0.328127833	0.010911546	0.063483072	0.171881195	0.86353093	1243	1239	356	887
TotFA	0.021390342	0.006075635	3.520676094	0.000430448	0.116908	0.129171144	0.905062824	0.365432105	0.010286614	0.064541849	0.159378986	0.873370294	1241	1237	356	885
Phe	0.021605165	0.006073753	3.557135934	0.00037492	0.12308813	0.127485851	0.965504242	0.334292312	-0.009997296	0.063856641	-0.156558432	0.875592865	1241	1237	356	885
L.LDL.CE	0.021220472	0.006076515	3.492210938	0.00047904	0.126212057	0.127762399	0.987865429	0.323218559	-0.009340215	0.063711963	-0.146600641	0.883447248	1242	1238	356	886
Ala	0.02131128	0.006100133	3.493576207	0.000476597	0.125781241	0.126904976	0.991145065	0.32161475	0.008480174	0.063532131	0.133478508	0.89381496	1243	1239	356	887
M.LDL.PL	0.021321713	0.006072195	3.511368177	0.000445807	0.125055597	0.127824877	0.978335353	0.32790849	-0.007872772	0.063895234	-0.123213753	0.901937835	1242	1238	356	886
L.LDL.C_.	0.021286142	0.006075988	3.503322163	0.000459493	0.12242723	0.12711594	0.963114698	0.335489966	0.007145262	0.064125947	0.111425435	0.911278991	1242	1238	356	886
FAw6.FA	0.02140917	0.006074199	3.524607848	0.00042411	0.124443565	0.127072782	0.979309358	0.327427148	0.006740616	0.063397279	0.106323425	0.915325747	1243	1239	356	887
DHA	0.021360517	0.006076025	3.515541043	0.000438859	0.125968246	0.127029993	0.991641758	0.321372312	-0.006476913	0.062941577	-0.10290357	0.918039505	1243	1239	356	887
Val	0.02132298	0.006125561	3.480984234	0.000499575	0.123296658	0.129131219	0.954816808	0.339670346	-0.005271685	0.065054254	-0.081035213	0.935413949	1243	1239	356	887
XXL.VLDL.CE	0.021345164	0.006069884	3.516568725	0.000437163	0.122966129	0.126876944	0.969176312	0.332457228	-0.004745423	0.063261743	-0.075012524	0.940204748	1242	1238	356	886
S.LDL.PL	0.021370236	0.006078005	3.515995056	0.000438109	0.121685671	0.128549417	0.946606165	0.343839501	0.0044466	0.064175689	0.069287927	0.944760436	1242	1238	356	886
M.VLDL.CE	0.021573032	0.006079191	3.548668322	0.000387184	0.117255969	0.126994931	0.923312198	0.355844533	0.003861856	0.063179818	0.061124831	0.951259794	1241	1237	355	886
M.LDL.TG	0.02124902	0.006065338	3.50335327	0.00045944	0.119744401	0.127471333	0.939382984	0.347534146	-0.003854844	0.064287175	-0.059962871	0.952185206	1238	1234	356	882
VLDL.C	0.021351262	0.00607068	3.517112252	0.000436269	0.122963231	0.126895842	0.969009139	0.332540629	0.003454986	0.06320269	0.054665179	0.956405211	1242	1238	356	886
LDL.TG	0.02124872	0.006065862	3.503001032	0.000460048	0.119636422	0.127423786	0.938886107	0.347789223	-0.003409098	0.064180077	-0.053117702	0.957638127	1238	1234	356	882
FAw3.FA	0.021402364	0.006077355	3.521657705	0.000428857	0.125347855	0.126854066	0.988126424	0.323090736	0.00328468	0.062927985	0.052197441	0.958371372	1243	1239	356	887
L.HDL.TG_.	0.021637644	0.006114573	3.538700739	0.000402101	0.123443815	0.127259356	0.970017595	0.332037722	-0.001949757	0.063623799	-0.030645086	0.975552585	1238	1234	354	884
SFA	0.021403875	0.006074474	3.52357668	0.000425764	0.123019699	0.128752544	0.955473929	0.339338084	0.000228833	0.064450218	0.003550538	0.997167087	1240	1236	356	884
S.LDL.FC	0.021351408	0.006080775	3.511297301	0.000445925	0.123084238	0.127658877	0.964165133	0.334963142	0.000183399	0.063853236	0.002872196	0.997708322	1242	1238	356	886
LDL.C	0.021221406	0.006079134	3.490860235	0.000481468	0.123996379	0.127745345	0.970652817	0.331721195	-0.000118665	0.063774055	-0.001860706	0.998515372	1242	1238	356	886
