## Supplemental Table 3 for "Search for early pancreatic cancer blood biomarkers in five European prospective population biobanks using metabolomics"

	Estimate_random	SE_random	pval_random	Estimate_fixed	SE_fixed	pval_fixed	I2	HOLM_random
Gln	-0.195381402	0.06781624	0.003963634	-0.195381402	0.06781624	0.003963634	0	0.903708657
DHA.FA	0.172589658	0.065405697	0.008321092	0.172589658	0.065405697	0.008321092	0	1
M.HDL.PL	-0.179048367	0.069822325	0.010337143	-0.179048367	0.069822325	0.010337143	0	1
M.HDL.L	-0.177324453	0.069206668	0.010399787	-0.177324453	0.069206668	0.010399787	0	1
M.HDL.P	-0.178562536	0.069692693	0.010402895	-0.178562536	0.069692693	0.010402895	0	1
FAw3.FA	0.162218887	0.065004861	0.012578381	0.162218887	0.065004861	0.012578381	0	1
His	-0.251639151	0.104107684	0.015644525	-0.206211989	0.06740392	0.0022182	0.529649887	1
M.HDL.FC	-0.156363282	0.069818283	0.025118526	-0.156363282	0.069818283	0.025118526	0	1
M.HDL.C	-0.151740336	0.06847001	0.026680707	-0.151740336	0.06847001	0.026680707	0	1
M.HDL.CE	-0.147233686	0.068095868	0.030606384	-0.147233686	0.068095868	0.030606384	0	1
DHA	0.13222277	0.065580706	0.043780741	0.13222277	0.065580706	0.043780741	0	1
HDL2.C	-0.128511813	0.071795212	0.073457533	-0.128511813	0.071795212	0.073457533	0	1
S.HDL.PL	-0.119889017	0.066991289	0.073514863	-0.119889017	0.066991289	0.073514863	0	1
HDL.C	-0.127658917	0.07213384	0.076768672	-0.127658917	0.07213384	0.076768672	0	1
L.HDL.L	-0.121264554	0.07200735	0.092170462	-0.121264554	0.07200735	0.092170462	0	1
S.HDL.P	-0.114650424	0.068415741	0.093779306	-0.114650424	0.068415741	0.093779306	0	1
XXL.VLDL.C_.	0.116836467	0.070383635	0.096915505	0.116836467	0.070383635	0.096915505	0	1
S.HDL.L	-0.112736985	0.068128222	0.097969831	-0.112736985	0.068128222	0.097969831	0	1
L.HDL.PL	-0.118354501	0.072086406	0.100622718	-0.118354501	0.072086406	0.100622718	0	1
ApoA1	-0.11434409	0.07079959	0.106302276	-0.11434409	0.07079959	0.106302276	0	1
Glc	0.142324875	0.091609782	0.120280074	0.110611922	0.073311424	0.131351134	0.290495996	1
S.HDL.FC	-0.102630223	0.066703903	0.123903452	-0.102630223	0.066703903	0.123903452	0	1
M.HDL.FC_.	-0.106471087	0.069515533	0.125617279	-0.106471087	0.069515533	0.125617279	0	1
M.HDL.TG	-0.105729924	0.069184415	0.12645463	-0.105729924	0.069184415	0.12645463	0	1
FAw3	0.10010353	0.066125517	0.130066127	0.10010353	0.066125517	0.130066127	0	1
L.HDL.CE	-0.101858813	0.071583384	0.154753741	-0.101858813	0.071583384	0.154753741	0	1
L.HDL.C	-0.100671058	0.071642009	0.15996303	-0.100671058	0.071642009	0.15996303	0	1
L.HDL.TG	-0.099902468	0.071668831	0.163333961	-0.099902468	0.071668831	0.163333961	0	1
L.HDL.FC_.	-0.09455428	0.068508131	0.167527965	-0.09455428	0.068508131	0.167527965	0	1
Crea	-0.100319505	0.073123395	0.170088099	-0.100319505	0.073123395	0.170088099	0	1
L.HDL.P	-0.098478843	0.072069784	0.171801741	-0.098478843	0.072069784	0.171801741	0	1
Tyr	-0.087393928	0.067470325	0.195218721	-0.087393928	0.067470325	0.195218721	0	1
M.HDL.PL_.	0.084641138	0.070983959	0.233105182	0.090829883	0.067224573	0.176650243	0.072627298	1
LDL.D	-0.097288566	0.081690743	0.233678133	-0.08189891	0.067543157	0.225305002	0.251829104	1
UnSat	0.079059731	0.066836187	0.236853499	0.079059731	0.066836187	0.236853499	0	1
Ace	-0.122024098	0.104243451	0.241772271	-0.064292505	0.069152826	0.352518023	0.467249071	1
Glol	-0.149051292	0.133872209	0.26554317	-0.063946312	0.078820802	0.417200731	0.56924601	1
Cit	-0.10969507	0.098952723	0.267619873	-0.105737625	0.069769268	0.129637494	0.456323504	1
S.HDL.PL_.	-0.072408619	0.065581737	0.269550925	-0.072408619	0.065581737	0.269550925	0	1
IDL.CE_.	-0.107861469	0.099185029	0.276825915	-0.069591723	0.066592967	0.296008583	0.480957307	1
XL.HDL.TG_.	0.074607738	0.069554114	0.283424837	0.074607738	0.069554114	0.283424837	0	1
S.VLDL.PL_.	-0.071184089	0.067994788	0.295143356	-0.071184089	0.067994788	0.295143356	0	1
XS.VLDL.FC_.	0.109872687	0.107159302	0.305211734	0.068675992	0.070722778	0.331518882	0.498161793	1
SFA.FA	-0.068120923	0.067050094	0.309643399	-0.068120923	0.067050094	0.309643399	0	1
L.HDL.FC	-0.0712103	0.071582147	0.319830962	-0.0712103	0.071582147	0.319830962	0	1
S.HDL.CE_.	0.066957288	0.067387375	0.320409025	0.066957288	0.067387375	0.320409025	0	1
HDL3.C	-0.087808869	0.088396506	0.320538317	-0.065258376	0.070597709	0.355293912	0.305815699	1
XXL.VLDL.CE_.	0.067136977	0.06785783	0.32247872	0.067136977	0.06785783	0.32247872	0	1
XL.VLDL.PL_.	-0.067134238	0.067919208	0.322935939	-0.067134238	0.067919208	0.322935939	0	1
XL.HDL.CE_.	0.078097969	0.07924213	0.324348484	0.081603155	0.07112572	0.251254073	0.142736414	1
IDL.C_.	-0.097459783	0.100843607	0.333821638	-0.076887413	0.068086246	0.258786069	0.477476657	1
EstC	-0.088357729	0.092419108	0.339044567	-0.066403064	0.068870988	0.334962715	0.382546352	1
Lac	0.064959944	0.068242895	0.341151175	0.064959944	0.068242895	0.341151175	0	1
IDL.CE	-0.104089399	0.10966535	0.342541858	-0.0668031	0.068465556	0.329204054	0.5567384	1
XL.VLDL.C_.	0.063133707	0.067268373	0.347969657	0.063133707	0.067268373	0.347969657	0	1
M.HDL.CE_.	-0.061309703	0.065376883	0.348353002	-0.061309703	0.065376883	0.348353002	0	1
HDL.D	-0.066554131	0.072332985	0.357516516	-0.066554131	0.072332985	0.357516516	0	1
XL.HDL.PL	-0.06691264	0.073306262	0.361357179	-0.06691264	0.073306262	0.361357179	0	1
XL.HDL.FC_.	-0.11173746	0.123217668	0.364496778	-0.072606848	0.066364593	0.273928651	0.669026659	1
IDL.C	-0.096581668	0.106589037	0.364876266	-0.064336056	0.068574733	0.348147322	0.530530475	1
Serum.C	-0.082407238	0.091146385	0.365931956	-0.061743735	0.068780572	0.369350043	0.366862875	1
L.HDL.PL_.	0.064168056	0.071073007	0.366607065	0.064168056	0.071073007	0.366607065	0	1
IDL.PL	-0.085647799	0.095283741	0.368721336	-0.061736112	0.068124701	0.364818289	0.425792813	1
L.HDL.C_.	-0.060375514	0.068031837	0.374831455	-0.060375514	0.068031837	0.374831455	0	1
IDL.TG_.	0.067644885	0.078881826	0.39114257	0.06252772	0.067907101	0.357163612	0.197423737	1
LA	-0.058460321	0.068181689	0.391212993	-0.058460321	0.068181689	0.391212993	0	1
XL.HDL.PL_.	-0.062771997	0.073639945	0.393982265	-0.062771997	0.073639945	0.393982265	0	1
IDL.L	-0.082668502	0.097671913	0.397335376	-0.054833994	0.068019995	0.420159113	0.456404901	1
L.LDL.PL	-0.073113406	0.086626773	0.398666765	-0.054437436	0.067563459	0.420402562	0.325741512	1
L.HDL.CE_.	-0.05569562	0.067432659	0.408835689	-0.05569562	0.067432659	0.408835689	0	1
FAw6	-0.058445514	0.070857094	0.409464447	-0.055484105	0.068860136	0.420386592	0.037891339	1
M.LDL.PL	-0.068171841	0.083563074	0.414607103	-0.049403227	0.067860369	0.466605665	0.271164942	1
XL.HDL.L	-0.0579491	0.072614334	0.424847623	-0.0579491	0.072614334	0.424847623	0	1
PC	-0.056113605	0.070602357	0.426739314	-0.056113605	0.070602357	0.426739314	0	1
XXL.VLDL.TG_.	-0.052174753	0.065740761	0.427402783	-0.052174753	0.065740761	0.427402783	0	1
FreeC	-0.062881508	0.079537027	0.429180864	-0.050201909	0.068782212	0.465471115	0.196899985	1
IDL.P	-0.070812963	0.090208531	0.432458336	-0.046762189	0.067670504	0.489548169	0.37420586	1
S.HDL.C_.	0.052924499	0.068155162	0.437436365	0.052924499	0.068155162	0.437436365	0	1
SFA	-0.053555944	0.070149713	0.445193837	-0.053555944	0.070149713	0.445193837	0	1
XL.VLDL.CE_.	0.050109587	0.066453001	0.450812856	0.050109587	0.066453001	0.450812856	0	1
XL.VLDL.TG_.	-0.053493505	0.071161503	0.452219631	-0.06034567	0.065890673	0.359747987	0.101125167	1
Gp	0.051657348	0.070189887	0.461751587	0.051657348	0.070189887	0.461751587	0	1
S.LDL.PL	-0.056925843	0.077772322	0.464196015	-0.044511464	0.068259072	0.514339281	0.171396782	1
L.LDL.L	-0.061537739	0.084480593	0.46635373	-0.045705649	0.06763678	0.499198496	0.2940423	1
TotPG	-0.051064687	0.070245807	0.467260969	-0.051064687	0.070245807	0.467260969	0	1
M.LDL.PL_.	-0.04800466	0.066405262	0.469738583	-0.04800466	0.066405262	0.469738583	0	1
ApoB.ApoA1	0.048778695	0.067625625	0.47072194	0.048778695	0.067625625	0.47072194	0	1
L.LDL.FC	-0.061901834	0.085921177	0.471248531	-0.045874044	0.067647492	0.497686925	0.317863035	1
M.HDL.C_.	-0.048448127	0.067426304	0.472427772	-0.048448127	0.067426304	0.472427772	0	1
IDL.FC	-0.064960535	0.090555282	0.473153368	-0.047283499	0.068157916	0.487848712	0.37281729	1
M.VLDL.C_.	-0.073941969	0.103860186	0.476503434	-0.049927943	0.070266046	0.47735957	0.483436762	1
PUFA.FA	0.049037828	0.069710015	0.481772512	0.049037828	0.069710015	0.481772512	0	1
Leu	-0.048292677	0.069584749	0.487674447	-0.048292677	0.069584749	0.487674447	0	1
XXL.VLDL.FC_.	0.046279595	0.066857369	0.488803054	0.046279595	0.066857369	0.488803054	0	1
XS.VLDL.CE_.	-0.080777904	0.117069322	0.490193801	-0.042879189	0.06996185	0.539946522	0.578288239	1
L.LDL.C	-0.056546808	0.083750998	0.49956286	-0.04173304	0.067204423	0.534608504	0.292962221	1
S.LDL.PL_.	-0.042528906	0.065828045	0.518240116	-0.042528906	0.065828045	0.518240116	0	1
M.LDL.FC	-0.051936289	0.081121497	0.522024102	-0.036859768	0.067302096	0.583914137	0.249787862	1
TotFA	-0.044029509	0.069640941	0.52723269	-0.044029509	0.069640941	0.52723269	0	1
L.LDL.CE	-0.050668496	0.080957208	0.531401768	-0.037583795	0.066982824	0.574732089	0.254015427	1
L.LDL.P	-0.048204784	0.077097372	0.531809956	-0.037383158	0.067208482	0.578055827	0.185050881	1
S.VLDL.FC_.	-0.05138647	0.084854345	0.544790745	-0.049377256	0.070427337	0.483234848	0.252620373	1
S.LDL.FC	-0.049159866	0.081624646	0.546996136	-0.033756067	0.067286757	0.615896332	0.259268593	1
M.VLDL.CE_.	-0.05393154	0.093151945	0.562614059	-0.040208739	0.069957959	0.565456499	0.369729573	1
L.LDL.TG_.	0.03833179	0.067051637	0.567541715	0.03833179	0.067051637	0.567541715	0	1
LDL.C	-0.043672901	0.076986163	0.570522282	-0.034688117	0.066777529	0.60344144	0.193595274	1
MUFA	-0.038837489	0.069700585	0.577387625	-0.038837489	0.069700585	0.577387625	0	1
Remnant.C	-0.04547824	0.081870544	0.578559787	-0.029450509	0.067907305	0.664515821	0.245999911	1
XL.HDL.FC	-0.039881456	0.072148825	0.58042328	-0.039881456	0.072148825	0.58042328	0	1
TG.PG	0.039115428	0.071394339	0.583775282	0.039115428	0.071394339	0.583775282	0	1
S.HDL.FC_.	-0.035705972	0.06591213	0.588010857	-0.035705972	0.06591213	0.588010857	0	1
M.VLDL.TG_.	0.060412216	0.112516207	0.59132279	0.028111604	0.070426854	0.689775094	0.553246266	1
L.LDL.CE_.	-0.034559446	0.064736301	0.593445615	-0.034559446	0.064736301	0.593445615	0	1
S.HDL.C	-0.034963711	0.067022238	0.601897827	-0.034963711	0.067022238	0.601897827	0	1
XL.HDL.P	-0.037133486	0.072198228	0.607023503	-0.037133486	0.072198228	0.607023503	0	1
LA.FA	-0.034683521	0.068168911	0.610900861	-0.034683521	0.068168911	0.610900861	0	1
HDL.TG	-0.035267071	0.069824741	0.613502737	-0.035267071	0.069824741	0.613502737	0	1
XS.VLDL.TG	0.034395257	0.068652151	0.616365691	0.034395257	0.068652151	0.616365691	0	1
L.VLDL.FC_.	-0.032931705	0.06659503	0.620948203	-0.032931705	0.06659503	0.620948203	0	1
TotCho	-0.034331767	0.07065862	0.627050681	-0.034331767	0.07065862	0.627050681	0	1
PUFA	-0.036704085	0.075814267	0.628292447	-0.027298414	0.068481932	0.690171644	0.138293645	1
XS.VLDL.CE	-0.059309266	0.122691898	0.628811736	-0.013834123	0.068480283	0.839904094	0.647229224	1
S.LDL.L	-0.033006057	0.06861809	0.630508673	-0.030763856	0.066688317	0.644577625	0.038717933	1
SM	-0.049319558	0.10276863	0.63129233	-0.015299549	0.070166205	0.827392283	0.477347065	1
M.LDL.L	-0.02866471	0.068013427	0.673421669	-0.027362413	0.066811739	0.68213976	0.023960892	1
Val	-0.028591744	0.068215437	0.67511462	-0.028591744	0.068215437	0.67511462	0	1
XL.VLDL.FC_.	-0.032135055	0.077014289	0.676487555	-0.030051762	0.069814266	0.666866133	0.135065367	1
XL.HDL.C_.	0.042553411	0.103634723	0.681358831	0.057037311	0.071124582	0.422590395	0.458198754	1
XL.HDL.TG	-0.028330425	0.06962827	0.684095342	-0.028330425	0.06962827	0.684095342	0	1
XL.HDL.C	-0.029278254	0.072540473	0.686497569	-0.027237711	0.071042981	0.701424949	0.028133915	1
M.VLDL.FC_.	-0.026778278	0.066903433	0.688970418	-0.026778278	0.066903433	0.688970418	0	1
S.LDL.P	-0.026082465	0.066623274	0.695433748	-0.026082465	0.066623274	0.695433748	0	1
XXL.VLDL.CE	-0.027469541	0.070785175	0.697964875	-0.027469541	0.070785175	0.697964875	0	1
S.HDL.TG	-0.026779493	0.06909092	0.69831365	-0.026779493	0.06909092	0.69831365	0	1
FAw6.FA	-0.026958848	0.069908816	0.69977165	-0.026958848	0.069908816	0.69977165	0	1
XXL.VLDL.TG	-0.027013551	0.070525429	0.701695465	-0.027013551	0.070525429	0.701695465	0	1
XS.VLDL.PL	-0.029144559	0.076520327	0.703297168	-0.019203904	0.067191283	0.775024063	0.175887513	1
S.VLDL.CE_.	-0.041791974	0.110193946	0.704496024	-0.033827163	0.07003781	0.629106886	0.538697535	1
XS.VLDL.C	-0.041956799	0.111359537	0.70634543	-0.008906745	0.068134181	0.895993972	0.576709897	1
XXL.VLDL.PL	-0.025889416	0.070558853	0.713679099	-0.025889416	0.070558853	0.713679099	0	1
S.VLDL.C_.	-0.041876821	0.116228025	0.718623678	-0.033660753	0.070659696	0.633804815	0.578749188	1
M.VLDL.PL_.	-0.044352686	0.127021124	0.72695743	-0.039925517	0.069121674	0.563526015	0.668344158	1
XS.VLDL.C_.	-0.039802058	0.115096564	0.729482144	-0.029431131	0.071037841	0.678652828	0.552364044	1
S.VLDL.P	0.023779843	0.06928663	0.731440712	0.023779843	0.06928663	0.731440712	0	1
M.LDL.TG_.	0.022049972	0.067349547	0.743368394	0.022049972	0.067349547	0.743368394	0	1
XXL.VLDL.P	-0.023076093	0.070491312	0.743395002	-0.023076093	0.070491312	0.743395002	0	1
M.LDL.P	-0.021630417	0.066628732	0.745452807	-0.021630417	0.066628732	0.745452807	0	1
L.LDL.C_.	-0.022798423	0.070393033	0.74603397	-0.022472537	0.066707331	0.736205425	0.070509645	1
XXL.VLDL.L	-0.022291542	0.070482695	0.751797792	-0.022291542	0.070482695	0.751797792	0	1
Alb	-0.02296835	0.073120473	0.753432532	-0.014516932	0.067548986	0.829837727	0.109850909	1
M.VLDL.TG	0.021257856	0.069883092	0.760981855	0.021257856	0.069883092	0.760981855	0	1
IDL.FC_.	0.020809975	0.070444022	0.767679546	0.020809975	0.070444022	0.767679546	0	1
M.LDL.C	-0.01941915	0.066275563	0.769517425	-0.01941915	0.066275563	0.769517425	0	1
XXL.VLDL.FC	-0.020567291	0.070613449	0.770847947	-0.020567291	0.070613449	0.770847947	0	1
XXL.VLDL.PL_.	-0.018676053	0.064467066	0.77204642	-0.018676053	0.064467066	0.77204642	0	1
XL.HDL.CE	-0.021284377	0.074296222	0.774510561	-0.016257255	0.070484835	0.817587512	0.071270726	1
S.VLDL.FC	0.018975067	0.068458302	0.781644197	0.018975067	0.068458302	0.781644197	0	1
XS.VLDL.PL_.	-0.018649104	0.067469461	0.782234659	-0.018649104	0.067469461	0.782234659	0	1
S.VLDL.TG	0.019199701	0.06982814	0.783349662	0.019199701	0.06982814	0.783349662	0	1
S.LDL.C	-0.018060404	0.066253323	0.785163635	-0.018060404	0.066253323	0.785163635	0	1
M.LDL.TG	0.018700511	0.068746528	0.785605747	0.018700511	0.068746528	0.785605747	0	1
XS.VLDL.L	-0.021870783	0.08305013	0.792285171	-0.004733153	0.067491166	0.944090219	0.276147022	1
L.LDL.TG	0.017969924	0.068953044	0.794392482	0.017969924	0.068953044	0.794392482	0	1
L.VLDL.CE_.	0.017331598	0.066997988	0.795875725	0.017331598	0.066997988	0.795875725	0	1
XL.VLDL.PL	-0.017993257	0.070319334	0.798044099	-0.017993257	0.070319334	0.798044099	0	1
XS.VLDL.TG_.	0.025457777	0.101673366	0.802287418	0.01401228	0.069793368	0.840879925	0.468539703	1
S.HDL.CE	-0.016840265	0.067480008	0.802928163	-0.016840265	0.067480008	0.802928163	0	1
XL.VLDL.FC	-0.017291376	0.070386233	0.805942207	-0.017291376	0.070386233	0.805942207	0	1
L.VLDL.PL_.	-0.026110447	0.10807763	0.80909807	-0.006334302	0.068582348	0.926411596	0.543104947	1
LDL.TG	0.016130196	0.068705922	0.814386051	0.016130196	0.068705922	0.814386051	0	1
XL.VLDL.L	-0.016460872	0.070149393	0.814476893	-0.016460872	0.070149393	0.814476893	0	1
XL.VLDL.P	-0.016431318	0.070134986	0.814766578	-0.016431318	0.070134986	0.814766578	0	1
Pyr	-0.017105176	0.074966998	0.819514535	-0.017105176	0.074966998	0.819514535	0	1
L.LDL.FC_.	0.015566742	0.069457881	0.822665706	0.015566742	0.069457881	0.822665706	0	1
S.VLDL.TG_.	0.02650098	0.119651975	0.824715708	0.012735335	0.07077679	0.85720234	0.601921583	1
XL.VLDL.TG	-0.015428464	0.070058429	0.825697637	-0.015428464	0.070058429	0.825697637	0	1
ApoB	-0.01468908	0.067699687	0.828228517	-0.01468908	0.067699687	0.828228517	0	1
AcAce	-0.015452027	0.072243272	0.830633767	-0.018019165	0.066447389	0.786253033	0.113324986	1
M.LDL.CE	-0.013490796	0.066029141	0.838106726	-0.013490796	0.066029141	0.838106726	0	1
S.LDL.C_.	0.013309142	0.0664692	0.841300538	0.013309142	0.0664692	0.841300538	0	1
S.LDL.CE	-0.011787249	0.066054996	0.858372734	-0.011787249	0.066054996	0.858372734	0	1
S.VLDL.L	0.012055121	0.068620743	0.860547308	0.012055121	0.068620743	0.860547308	0	1
Phe	-0.011343325	0.068015386	0.867546406	-0.011343325	0.068015386	0.867546406	0	1
S.VLDL.PL	0.011375303	0.0688215	0.86871805	0.011375303	0.0688215	0.86871805	0	1
M.VLDL.C	0.011462224	0.069616883	0.86922169	0.011462224	0.069616883	0.86922169	0	1
M.VLDL.CE	-0.011063273	0.069590688	0.873687514	-0.011063273	0.069590688	0.873687514	0	1
M.VLDL.P	0.010953439	0.069844898	0.875382629	0.010953439	0.069844898	0.875382629	0	1
S.LDL.TG_.	-0.01016288	0.068027724	0.881243376	-0.01016288	0.068027724	0.881243376	0	1
VLDL.D	0.010333565	0.071418408	0.884955239	0.010393311	0.070873797	0.883411979	0.010119146	1
XS.VLDL.FC	-0.012200589	0.084393601	0.885052197	0.002431047	0.067417185	0.97123472	0.296763645	1
M.LDL.CE_.	0.009449416	0.066721686	0.887376724	0.009449416	0.066721686	0.887376724	0	1
IDL.TG	0.009412666	0.068927666	0.891379693	0.009412666	0.068927666	0.891379693	0	1
M.LDL.C_.	0.008977496	0.066252394	0.892213024	0.008977496	0.066252394	0.892213024	0	1
XL.VLDL.CE	0.009502672	0.070441398	0.892689509	0.009502672	0.070441398	0.892689509	0	1
XXL.VLDL.C	-0.009275989	0.070166946	0.894827013	-0.009275989	0.070166946	0.894827013	0	1
S.LDL.FC_.	0.008742884	0.066217152	0.894957774	0.008742884	0.066217152	0.894957774	0	1
Ala	-0.009634978	0.075551185	0.898521603	-0.011246026	0.067478381	0.867636657	0.160887298	1
S.VLDL.C	0.008555576	0.067186293	0.89867044	0.008555576	0.067186293	0.89867044	0	1
IDL.PL_.	0.010758189	0.085723878	0.900129177	-0.01373357	0.069167094	0.842609749	0.281833311	1
L.HDL.TG_.	-0.00798418	0.068787378	0.907596727	-0.00798418	0.068787378	0.907596727	0	1
L.VLDL.FC	-0.007740422	0.070033595	0.911993487	-0.007740422	0.070033595	0.911993487	0	1
XS.VLDL.P	-0.007497504	0.077324922	0.922757342	0.004236964	0.067456229	0.949917353	0.181433293	1
L.VLDL.C	0.006623374	0.070398311	0.925042209	0.006623374	0.070398311	0.925042209	0	1
M.VLDL.L	0.006122932	0.069585352	0.929883288	0.006122932	0.069585352	0.929883288	0	1
L.VLDL.TG_.	-0.005177049	0.07578478	0.945536859	-0.009630294	0.071175898	0.892372517	0.074969242	1
L.VLDL.TG	0.004702856	0.069703119	0.946207702	0.004702856	0.069703119	0.946207702	0	1
S.LDL.TG	-0.004488768	0.069281031	0.948340628	-0.004488768	0.069281031	0.948340628	0	1
Serum.TG	-0.004203599	0.0695775	0.95182426	-0.004203599	0.0695775	0.95182426	0	1
M.HDL.TG_.	0.004007706	0.068455769	0.953314946	0.004007706	0.068455769	0.953314946	0	1
M.VLDL.PL	0.003784788	0.06978807	0.956749853	0.003784788	0.06978807	0.956749853	0	1
XL.VLDL.C	-0.00365642	0.070162316	0.958438077	-0.00365642	0.070162316	0.958438077	0	1
M.VLDL.FC	0.003173312	0.069892044	0.963786046	0.003173312	0.069892044	0.963786046	0	1
S.HDL.TG_.	0.003111945	0.068994056	0.964023981	0.003111945	0.068994056	0.964023981	0	1
MUFA.FA	-0.003115387	0.070076927	0.964540389	-0.004148031	0.068389193	0.951635312	0.033660539	1
L.LDL.PL_.	-0.002779236	0.0670584	0.966941126	-0.002779236	0.0670584	0.966941126	0	1
S.VLDL.CE	0.00250418	0.066590213	0.970001963	0.00250418	0.066590213	0.970001963	0	1
L.VLDL.P	0.002569434	0.06973111	0.97060641	0.002569434	0.06973111	0.97060641	0	1
VLDL.TG	0.002558868	0.06981364	0.970761809	0.002558868	0.06981364	0.970761809	0	1
VLDL.C	-0.002377497	0.068732839	0.97240635	-0.002377497	0.068732839	0.97240635	0	1
L.VLDL.C_.	-0.002187811	0.068018496	0.974340514	-0.002187811	0.068018496	0.974340514	0	1
Ile	-0.002030384	0.072009342	0.977505728	-0.001571762	0.069163016	0.981869264	0.048717448	1
L.VLDL.L	0.001809625	0.069768598	0.979307166	0.001809625	0.069768598	0.979307166	0	1
bOHBut	-0.001498417	0.067410987	0.982266012	-0.001498417	0.067410987	0.982266012	0	1
M.LDL.FC_.	-0.001353388	0.066115875	0.983668495	-0.001353388	0.066115875	0.983668495	0	1
L.VLDL.CE	0.000753152	0.07029176	0.991451107	0.000753152	0.07029176	0.991451107	0	1
Gly	-0.000674464	0.120843677	0.995546792	-0.051645691	0.075585216	0.494431394	0.556180501	1
L.VLDL.PL	0.000250025	0.069778054	0.997141067	0.000250025	0.069778054	0.997141067	0	1
S.LDL.CE_.	0.000202836	0.065952341	0.99754611	0.000202836	0.065952341	0.99754611	0	1
